# Chlamydomonas mutant *hpm91* lacking PGR5 is a scalable and valuable strain for algal hydrogen (H_2_) production

**DOI:** 10.1101/2022.02.23.481610

**Authors:** Peng Liu, De-Min Ye, Mei Chen, Jin Zhang, Xia-He Huang, Li-Li Shen, Ke-Ke Xia, Xiao-Jing Xu, Yong-Chao Xu, Ya-Long Guo, Ying-Chun Wang, Fang Huang

## Abstract

Clean and sustainable H_2_ production is essential toward a carbon-neutral world. H_2_ generation by *Chlamydomonas reinhardtii* is an attractive approach for solar-H_2_ from H_2_O. However, it is currently not scalable because of lacking ideal strains. Here, we explore *hpm91*, a previously reported PGR5-deletion mutant with remarkable H_2_ production, that possesses numerous valuable attributes towards large-scale application and in-depth study issues. We show that *hpm91* is at least 100-fold scalable (upto 10 liter) with H_2_ collection sustained for averagely 26 days and 7287 ml H_2_/10L-HPBR. Also, *hpm91* is robust and active over the period of sulfur-deprived H_2_ production, most likely due to decreased intracellular ROS relative to wild type. Moreover, quantitative proteomic analysis revealed its features in photosynthetic antenna, primary metabolic pathways and anti-ROS responses. Together with success of new high-H_2_-production strains derived from *hpm91*, we highlight that *hpm91* is a potent strain toward basic and applied research of algal-H_2_ photoproduction.
