## Supplementary material for "Chlamydomonas mutant *hpm91* lacking PGR5 is a scalable and valuable strain for algal hydrogen (H_2_) production": Dataset S2

### Sheet: S2
Dataset S2. List of proteins corresponding to group I of Fig. 3C
Uniprot accession	Protein name	Peptides	Ratio			Ratio (average)	log2 Ratio average	p-value (Student's T-test, <0.05)
			Mu0hR1/Wt0h	Mu0hR2/Wt0h	Mu0hR3/Wt0h
A8IJL3	2-C-methyl-D-erythritol 2,4-cyclodiphosphate synthase MCS	6	0.299226	0.77983	0.654636	0.577898	-0.791114	0.0427131
A8HMQ3	38-divinyl protochlorophyllide a 8-vinyl reductase DVR1	19	0.619441	0.554626	0.887156	0.687074	-0.541462	0.0371239
Q75NZ3	Anion transporter LciA	1	0.359749	NA	0.258226	0.308988	-1.69438	0.000358133
A8JDV9	ATP synthase gamma chain ATP3	20	0.20893	0.258226	0.277971	0.248376	-2.0094	3.32322e-06
A8J4Z8	Carbonic anhydrase 3 CAH3	8	0.452898	0.229087	0.685488	0.455824	-1.13345	0.0144932
A8IT01	Carbonic anhydrase CAH1	5	0.277971	0.380189	0.334195	0.330785	-1.59603	2.25375e-05
Q9ZSJ4	Chlorophyll a-b binding protein of LHCII Lhcb3	99	0.440555	0.591562	0.244343	0.425487	-1.23281	0.00463537
A8JCU4	Chlorophyll a-b binding protein of LHCII LHCBM1	141	0.258226	0.420727	0.331131	0.336695	-1.57049	0.000146221
A8J270	Chlorophyll a-b binding protein of LHCII LHCBM8	231	0.636796	NA	0.487529	0.562162	-0.830942	0.00427311
Q8S3T9	Chlorophyll a-b binding protein of LHCII Lhcbm9	314	0.619441	0.529663	0.895365	0.68149	-0.553236	0.0443543
Q6QJE1	Chloroplast ATP-binding protein Sabc	14	0.787046	0.524808	0.353183	0.555012	-0.849409	0.0242879
A8J0N1	Chloroplast lumenal protein	7	0.685488	0.448745	0.724436	0.619557	-0.690692	0.0115427
A8J287	Chloropyll a-b binding protein of LHCII type I chloroplast LHCBM6	258	0.544503	0.534564	0.831764	0.636944	-0.650763	0.020377
P23230	Cytochrome b6-f complex subunit 4 petD	1	0.390841	NA	0.580764	0.485803	-1.04156	0.0053822
A8J0S5	Early light-inducible protein ELI4	5	0.483059	0.534564	0.787046	0.601556	-0.733228	0.0132427
A8IE29	Farnesyl-diphosphate farnesyltransferase	2	NA	0.751623	0.772681	0.762152	-0.39185	7.89048e-05
A8HU66	Galactolipid galactosyltransferase DGD1	2	NA	0.559758	0.608135	0.583946	-0.776092	0.000178247
A8J6F5	Granule-bound starch synthase I STA2	25	0.855067	0.862979	0.731139	0.816395	-0.292661	0.0126356
A8HR79	Inositol phosphatase-like protein THF1	6	0.353183	0.356451	0.816582	0.508739	-0.975003	0.0331665
Q93WL4	Light-harvesting chlorophyll-a/b binding protein LhcII-1.3 LhcII-1.3	299	0.398107	0.613762	0.57544	0.529103	-0.918379	0.00209058
Q75VY8	Light-harvesting chlorophyll-a/b protein of photosystem I LhcI-3	35	0.564937	0.57544	0.515229	0.551868	-0.857604	1.7488e-05
Q75VY6	Light-harvesting chlorophyll-a/b protein of photosystem I LhcI-5	20	0.654636	0.855067	0.519996	0.676566	-0.563697	0.0293097
A8J249	Light-harvesting protein of photosystem I LHCA1	33	0.698232	0.751623	0.564937	0.671597	-0.574331	0.00408867
A8IKC8	Light-harvesting protein of photosystem I LHCA2	19	0.387258	0.405508	0.625173	0.472646	-1.08117	0.00231538
A8ISG0	Light-harvesting protein of photosystem I LHCA7	45	0.642688	0.765597	0.515229	0.641171	-0.641219	0.00768147
A8ITV3	Light-harvesting protein of photosystem I LHCA9	90	0.809096	0.711214	0.855067	0.791792	-0.336807	0.00799553
Q00469	Light-independent protochlorophyllide reductase iron-sulfur ATP-binding protein chlL	1	0.704693	0.847227	NA	0.77596	-0.365945	0.0243597
P29683	Light-independent protochlorophyllide reductase subunit N chlN	9	0.457088	0.636796	0.794328	0.629404	-0.667942	0.0190382
Q75NZ1	low-CO2 inducible protein LciC	19	0.207014	0.405508	0.717794	0.443439	-1.17319	0.0200557
Q0ZAI6	low-CO2-inducible protein Pmp1	16	0.277971	0.356451	0.737904	0.457442	-1.12834	0.0187863
A8HYN3	Malic enzyme MME6	23	0.580764	0.847227	0.765597	0.731196	-0.45167	0.0270196
A8JEV1	Oxygen evolving enhancer protein 3 PSBQ	17	0.685488	0.409261	0.328095	0.474281	-1.07618	0.008279
A8J1X1	Peroxisomal membrane MPV17/PMP22-like protein	2	0.291072	0.356451	0.772681	0.473401	-1.07886	0.0250898
A8J3I0	Phosphoenolpyruvate carboxylase isoform 1 PEPC1	10	0.744732	0.405508	0.711214	0.620485	-0.688533	0.0245264
A8HX70	Phosphofructokinase family protein PFK1	12	0.42462	0.564937	0.672977	0.554178	-0.851579	0.00343988
O20031	Photosystem I assembly protein ycf3 ycf3	5	0.524808	0.711214	0.847227	0.694416	-0.526128	0.0307912
O20030	Photosystem I assembly protein Ycf4 ycf4	3	0.630957	0.57544	0.625173	0.610523	-0.711882	2.47998e-05
A8J4S1	Photosystem I reaction center subunit III PSAF	62	0.474242	0.549541	0.654636	0.559473	-0.83786	0.00108865
P22666	Photosystem II reaction center protein H psbH	14	0.359749	0.413047	0.510505	0.427767	-1.2251	0.0002042
A8JFQ7	Photosystem II reaction center W protein PSBW	6	0.642688	0.346737	0.310456	0.433293	-1.20658	0.00574581
A5H8H9	protein required for cyt b6 assembly CCB2	7	0.672977	0.554626	0.903649	0.710417	-0.493261	0.0475482
A8J682	Protein translocase subunit SecA SECA1	17	0.887156	0.642688	0.801678	0.777174	-0.363691	0.0358407
A8I547	Proton gradient regulation 5 PGR5	3	0.0895365	0.192309	0.346737	0.209527	-2.25479	0.00045235
A8J8W2	Rieske iron-sulfur cluster 55 kDa protein of chloroplast inner membrane translocon TIC55	1	0.77983	0.505825	NA	0.642827	-0.637497	0.0395459
A8IYT3	Short-chain dehydrogenase chloroplast inner membrane translocon 32 kDa translocon at the inner membrane of chloroplasts TIC32	2	0.758578	0.77983	0.731139	0.756516	-0.402558	6.58749e-05
A8HRW0	SOUL heme-binding protein SOUL2	9	0.831764	0.436516	0.679204	0.649161	-0.623352	0.0380811
A8JFN5	SOUL heme-binding protein SOUL5	4	0.809096	0.765597	0.591562	0.722085	-0.46976	0.0138984
A8J2H1	Starch branching enzyme SBE1	8	0.183654	0.194089	0.698232	0.358658	-1.47932	0.0194907
A8J431	Stress-related chlorophyll a/b binding protein 2 LHCSR3	17	0.0343558	0.0816582	0.366438	0.160817	-2.63651	0.00126789
A8JI60	Type-II calcium-dependent NADH dehydrogenase NDA2	31	0.319154	0.394457	0.831764	0.515125	-0.957006	0.0386222
A8HXL0	UDP galactose transporter-related protein	3	0.201372	0.737904	0.405508	0.448262	-1.15759	0.0242561
A8J9S9	UDP-glucose 4-epimerase SNE6	13	0.301995	0.731139	0.469894	0.501009	-0.99709	0.0161769
A8I647	Zeta-carotene desaturase ZDS1	12	0.809096	0.630957	0.724436	0.721496	-0.470936	0.00564094
A8JF99	ARF-like small GTPase BBS3B	8	0.870964	0.731139	0.870964	0.824355	-0.278662	0.0196293
A8IKR1	ATP-dependent subunit of the HslUV protease HSLU1	7	0.77983	0.895365	0.816582	0.830592	-0.267787	0.00764648
A8I2M8	Carboxypeptidase CPY3	16	0.619441	0.679204	0.597035	0.631893	-0.662247	0.000114774
A8J6G4	Component of oligomeric golgi complex 5 COG5	6	0.660694	0.597035	0.772681	0.676803	-0.563192	0.00325365
A8IZS6	COP-II coat subunit SEC24C	3	0.428549	0.559758	0.144544	0.377617	-1.40501	0.007085
A8IXY0	D-tyrosyl-tRNA(Tyr) deacylase	1	NA	0.691831	0.816582	0.754207	-0.406968	0.013201
A8HQ21	EMP/nonaspanin domain family protein	6	0.559758	0.679204	0.903649	0.714204	-0.485593	0.0470971
A8IIL1	EMP/nonaspanin domain family protein	13	0.772681	0.724436	0.879022	0.792046	-0.336343	0.0103858
A8JDP0	EMP/nonaspanin domain family protein	8	0.672977	0.608135	0.879022	0.720045	-0.473842	0.02658
A8IVW9	Eukaryotic initiation factor EIF5Bd	10	0.77983	0.474242	0.731139	0.661737	-0.59567	0.0234103
A8IL08	Membrane AAA-metalloprotease FTSH1	58	0.416869	0.457088	0.698232	0.524063	-0.932187	0.00562712
A8IYB8	Methyltransferase CGL2	3	0.461318	0.672977	0.648634	0.59431	-0.750714	0.00372711
A8HPZ8	Oligoendopeptidase THO2	23	0.383707	0.524808	0.751623	0.553379	-0.85366	0.0140583
A8HN48	Peptidyl-prolyl cis-trans isomerase cyclophilin-type CYN40	7	0.60256	0.630957	0.92045	0.717989	-0.477967	0.0499846
A8JEI4	Peptidyl-prolyl cis-trans isomerase FKB16-8	8	0.737904	0.887156	0.691831	0.772297	-0.372772	0.0181059
A8J6K9	Proteasome subunit alpha type POA5	7	0.613762	0.870964	0.515229	0.666651	-0.584996	0.0347289
A8IL38	RabGAP/TBC protein	1	0.586138	0.765597	NA	0.675867	-0.565188	0.0167624
A8JC30	Sar-type small GTPase SAR1	8	0.128233	0.356451	0.619441	0.368042	-1.44206	0.0112208
A8IEL6	SEC61-alpha subunit of ER-translocon SEC61A	7	0.912011	0.787046	0.679204	0.792753	-0.335056	0.036896
A8I930	Secretory carrier membrane protein SCAMP	1	0.704693	0.744732	NA	0.724713	-0.464519	0.000347525
A8JBP0	Serine/threonine-protein phosphatase	5	0.831764	0.862979	0.77983	0.824857	-0.277783	0.00194926
A8IRT6	Seryl-tRNA synthetase SERRS2	25	0.343558	0.679204	0.47863	0.500464	-0.998662	0.00687108
A8J6A0	Small rab-related GTPase RABF1	14	0.139316	0.49204	0.263027	0.298127	-1.746	0.00245271
A8J4X1	Subunit of retromer complex VPS26	16	0.619441	0.529663	0.704693	0.617933	-0.694479	0.00164001
A8IYH0	Tetraspanning membrane protein SFT2-like protein	1	0.679204	0.870964	0.751623	0.767263	-0.382206	0.0141109
A8I665	tRNA (Guanine-7)-methyltransferase TRM8	1	NA	0.731139	0.862979	0.797059	-0.327242	0.0257444
A8HYD8	Ubiquitin carboxyl-terminal hydrolase UBCH1p	1	0.903649	0.809096	0.751623	0.821456	-0.283745	0.015752
A8J8S1	Ubiquitin-like protein STM2	1	0.758578	NA	0.816582	0.78758	-0.344502	0.00224036
A8IEM7	Glycosyl hydrolase GHL1	12	0.501187	0.529663	0.685488	0.572113	-0.805628	0.00171665
A8IX73	Hexose transporter HXT1	2	0.666807	NA	0.398107	0.532457	-0.909263	0.0185509
A8JJ91	Mitochondrial carbonic anhydrase beta type CAH4	13	0.1	0.109648	0.625173	0.278273	-1.84542	0.0141397
A8JF47	Mitochondrial carrier protein MITC1	20	0.57544	0.60256	0.331131	0.503044	-0.991245	0.00451345
A8IPJ0	Mitochondrial carrier protein MITC11	9	0.277971	0.380189	0.539511	0.399224	-1.32473	0.00139219
A8J5T0	Mitochondrial cytochrome c CYC	13	0.862979	0.630957	0.483059	0.658998	-0.601653	0.0367829
Q6QAY2	Mitochondrial NADH:ubiquinone oxidoreductase 10 kDa subunit NUOP1	1	0.824138	0.887156	0.744732	0.818675	-0.288637	0.0116861
Q84X74	mitochondrial phosphate carrier 1 MPC1b|MPC1a	17	0.180302	0.164437	NA	0.17237	-2.53642	8.0384e-07
A8J2A5	Mitochondrial substrate carrier protein MSCP1	16	0.597035	0.83946	0.83946	0.758652	-0.39849	0.0404707
A2PZD2	NAD-dependent epimerase/dehydratase EZY22	14	0.483059	0.831764	0.724436	0.679753	-0.556918	0.0360174
A8I893	NAD-dependent epimerase/dehydratase SNE5	15	0.376704	0.758578	0.630957	0.588746	-0.764282	0.0215031
Q6UKY8	NADH:ubiquinone oxidoreductase 14 kDa subunit NUOB22	1	0.772681	0.870964	0.679204	0.774283	-0.369068	0.0151343
Q9FNS5	NADP-Malate dehydrogenase NADP-mdh	22	0.717794	0.855067	0.772681	0.781847	-0.355041	0.00543901
A8INH1	Potential GTPase activation protein	6	0.717794	0.608135	0.809096	0.711675	-0.490709	0.00768881
A8JFZ0	Serine glyoxylate aminotransferase SGA1a|SGA1b	18	NA	0.428549	0.666807	0.547678	-0.868601	0.0146244
A8HX89	Ubiquinol:cytochrome c oxidoreductase 14 kDa subunit QCR7	4	0.564937	0.47863	0.534564	0.526044	-0.926745	4.76278e-05
A8J1X0	Uncoupling protein UCP1	11	0.413047	0.30761	0.474242	0.3983	-1.32807	0.000245909
A8HXY9	Uncoupling protein UCP2	3	0.465586	0.390841	0.672977	0.509801	-0.971993	0.00437114
A8HQ97	Vacuolar ATP synthase subunit H ATPvH	19	0.559758	0.469894	0.77983	0.603161	-0.729386	0.0125419
A8HSC5	ABC-1-like kinase AKC4	7	0.534564	0.660694	0.717794	0.637684	-0.649086	0.00259156
A8IXH4	EF-Hand domain-containing thioredoxin	5	0.359749	0.630957	0.60256	0.531089	-0.912975	0.00551164
A8I2E0	Fe/Mn superoxide dismutase MSD1	14	0.246604	0.519996	0.580764	0.449121	-1.15482	0.00584453
A8JBG5	Flavoprotein	10	0.809096	0.60256	0.879022	0.763559	-0.389188	0.0464451
Q5CB51	Gamma-tocopherol methyltransferase tmt1	2	NA	0.758578	0.816582	0.78758	-0.344502	0.00224036
A8JIA7	Glutaredoxin CGFS type GRX4	1	0.737904	NA	0.529663	0.633784	-0.657937	0.018024
A8HUC9	Glutathione S-transferase mitochondrial	2	0.737904	NA	0.544503	0.641203	-0.641146	0.0155796
A8JBA7	Glutathione-S-transferase GSTS1	9	0.711214	0.787046	0.474242	0.6575	-0.604936	0.0220508
A8HY76	Hydroxyethylthiazole kinase THI10	1	0.608135	0.299226	0.801678	0.56968	-0.811777	0.042344
A8IKX4	Lipoxygenase	48	0.299226	0.325087	0.642688	0.422334	-1.24354	0.00637896
A8IZT9	Multicopper ferroxidase FOX1	39	0.239883	0.310456	0.47863	0.34299	-1.54376	0.000750638
A8J448	NADPH-dependent thioredoxin reductase 1 NTR1	1	0.724436	NA	0.744732	0.734584	-0.445001	5.08928e-05
A8I7V2	Peroxiredoxin type II PRX4	7	0.591562	0.524808	0.855067	0.657145	-0.605716	0.0272603
A8IE97	Pyridoxal kinase PDXK1	1	0.801678	NA	0.862979	0.832328	-0.264775	0.0052263
A8J4Q7	Rieske [2Fe-2S] protein TEF5	8	0.432514	0.57544	0.879022	0.628992	-0.668886	0.0479163
A8JGB1	Rubredoxin-like protein RBD3	2	0.731139	0.660694	0.809096	0.733643	-0.44685	0.00341162
A8JC34	Cell wall protein pherophorin GAS31	10	0.816582	0.758578	0.461318	0.678826	-0.558887	0.0432945
Q3HTK4	Cell wall protein pherophorin-C3 PHC3	9	0.619441	0.505825	0.724436	0.616567	-0.69767	0.00371117
A8IEQ2	Centriole proteome protein POC4	2	0.564937	0.765597	0.672977	0.667837	-0.582433	0.00459709
A8JDR8	Fasciclin-like protein FAS2	8	0.291072	0.140605	0.529663	0.320447	-1.64184	0.00388366
A8JDR9	Fasciclin-like protein FAS3	13	0.178649	0.231207	0.195884	0.201913	-2.30819	8.44645e-07
A8IAB5	Flagella associated protein FAP212	8	0.724436	0.496592	0.691831	0.63762	-0.649232	0.00701204
A8IDN4	Flagellar associated protein calmodulin-like protein FAP272	3	0.636796	0.724436	0.564937	0.642056	-0.639229	0.00148523
A8IZV9	Flagellar associated protein FAP102	4	0.0263027	0.0322107	0.253513	0.104009	-3.26522	0.00027796
A8JBB0	Flagellar associated protein FAP214	11	0.758578	0.57544	0.608135	0.647384	-0.627306	0.00333559
A8J9R3	Flagellar associated protein FAP26	6	0.672977	0.679204	NA	0.67609	-0.564712	8.10862e-07
Q19VH5	Flagellar flavodoxin AGG3	20	0.570164	0.765597	0.855067	0.730276	-0.453486	0.0326989
A8J1M5	Flagellar outer dynein arm heavy chain beta ODA4	23	0.505825	0.586138	0.787046	0.626336	-0.674991	0.0110924
Q84TR5	Microtubule plus-end binding protein EB1	5	0.654636	0.698232	0.685488	0.679452	-0.557556	1.57717e-05
Q27YU3	Radial spoke protein 11 PF25	2	0.642688	NA	0.253513	0.4481	-1.15811	0.0318909
A8I550	Radial spoke protein 4 RSP4	1	0.608135	NA	0.597035	0.602585	-0.730763	2.48601e-06
A8J3Q6	Adenylyl-sulfate kinase APK1	12	0.554626	0.77983	0.597035	0.64383	-0.635247	0.00672156
A8I3V3	ATP-sulfurylase ATS2	27	0.751623	0.564937	0.549541	0.622034	-0.684936	0.00434089
A8IEE5	Cysteine synthase OASTL3	19	0.448745	0.235505	0.691831	0.458694	-1.1244	0.0147769
Q9LD42	Fe-assimilating protein 1 h43	2	0.201372	0.0990832	0.0751623	0.125206	-2.99762	2.26942e-05
Q6IYG1	Formate nitrite transporter NAR1.3	7	0.92045	0.724436	0.666807	0.770564	-0.376013	0.0403888
A8I683	Gamma-glutamyl hydrolase GGH1	7	0.452898	0.613762	0.346737	0.471132	-1.0858	0.0024252
A8IRD5	Glutamate 5-kinase PROB1	4	NA	0.559758	0.519996	0.539877	-0.889298	7.33875e-05
A8HUZ6	Iron-deficiency induced protein	9	0.11272	0.679204	0.0903649	0.294096	-1.76564	0.0215053
A8JE40	Iron-sulfur cluster assembly protein SUFB	7	0.570164	0.648634	0.903649	0.707483	-0.499233	0.0438603
A8ISJ6	Periplasmic arylsulfatase ARS1	54	0.636796	0.737904	0.816582	0.730427	-0.453187	0.00660334
A8HM76	Proline oxidase	22	0.591562	0.428549	0.30761	0.442573	-1.17601	0.00247615
A8J457	Protein N-methyltransferase	9	0.42462	0.862979	0.544503	0.6107	-0.711464	0.0408888
A8IFC8	Selenium binding protein SBD1	85	0.666807	0.787046	0.862979	0.772277	-0.37281	0.0162989
A8JDD3	Serine O-acetyl transferase SAT2	4	0.432514	NA	0.0428548	0.237684	-2.07288	0.0134619
A8ILF4	Alpha-adaptin AP2A1 (protein transport)	20	0.457088	0.534564	0.855067	0.615573	-0.699998	0.0343235
Q5VLJ9	Aquaporin glycerol transport activity MIP1	3	0.465586	0.529663	0.870964	0.622071	-0.684849	0.0397894
A8J4M4	Calcium transporting ATPase	7	0.205116	NA	0.319154	0.262135	-1.93162	0.000416412
A8J339	CDF metal transporter membrane protein MTP1	3	0.751623	0.625173	0.824138	0.733645	-0.446847	0.0101709
Q8LP67	Putative Pi transporter B2 PTB2	1	0.751623	0.510505	0.630957	0.631028	-0.664223	0.00608325
A8HX15	Sodium/potassium-transporting ATPase alpha subunit	17	0.654636	0.524808	0.679204	0.619549	-0.69071	0.0013605
A8IZ39	Solute carrier protein	3	0.42462	NA	0.737904	0.581262	-0.78274	0.0371153
A8JGX8	C-87 sterol isomerase CDI1	1	0.630957	0.366438	0.751623	0.583006	-0.778417	0.0214681
A8IRX0	EnoylCoA hydratase/isomerase ECH1	4	0.559758	0.787046	NA	0.673402	-0.570461	0.0308218
A8J9U6	Esterase-like protein CGLD7	3	0.847227	0.744732	0.801678	0.797879	-0.325758	0.00242029
A8IR24	Fatty acid desaturase delta-12 FAD2	1	0.831764	0.672977	NA	0.75237	-0.410485	0.0248727
A8INW3	Long-chain-fatty-acid CoA ligase	2	0.691831	0.328095	0.648634	0.556187	-0.846358	0.0180168
A8J4E2	DNA/RNA non-specific endonuclease	5	0.912011	0.672977	0.625173	0.73672	-0.440812	0.0412518
A8IAF5	Jumonji protein	1	0.847227	NA	0.751623	0.799425	-0.322965	0.0110871
A8JDP3	Nuclear pre-mRNA splicing factor component of splicing factor 3b	7	0.824138	0.870964	0.744732	0.813278	-0.29818	0.00713967
A8J6W2	UPF2 protein UPF2	3	NA	0.704693	0.870964	0.787828	-0.344047	0.0417195
A8IZX5	Map kinase phosphatase 4 MPK4	2	0.654636	NA	0.672977	0.663806	-0.591166	1.85054e-05
A8J7V3	Target of rapamycin growth-regulatory PI3K-like protein kinase TOR1	2	0.772681	0.879022	NA	0.825852	-0.276046	0.0218399
Q39576	Histone H1 ch1	5	0.539511	0.461318	0.544503	0.51511	-0.957047	5.59707e-05
A8HRZ0	Histone H1 HON1	8	0.847227	0.816582	0.737904	0.800571	-0.320898	0.00359892
A8JDR3	Ribonucleoside-diphosphate reductase RIR1	3	NA	0.619441	0.413047	0.516244	-0.953874	0.00811901
A8J014	T-complex protein zeta subunit CCT6	17	0.608135	0.57544	0.672977	0.618851	-0.692337	0.000184833
A8JGZ8	YCII-related protein	8	0.469894	0.580764	0.0990832	0.383247	-1.38365	0.0133197
A8HTR6	Predicted amino acid kinase	1	0.413047	0.787046	0.751623	0.650572	-0.620219	0.042754
A8HNJ4	Predicted protein	5	0.77983	0.570164	0.539511	0.629835	-0.666954	0.00803421
A8IWA1	Predicted protein	2	0.895365	0.724436	0.744732	0.788178	-0.343407	0.0171178
A8J5R2	Predicted protein	1	0.672977	0.711214	0.559758	0.647983	-0.625973	0.00149989
A8JHQ3	Predicted protein	5	0.711214	0.824138	0.870964	0.802105	-0.318137	0.013988
A8I4N4	Predicted protein	3	0.870964	0.847227	0.77983	0.832674	-0.264177	0.00358846
A8I056	Predicted protein	1	0.685488	NA	0.698232	0.69186	-0.531447	8.06853e-06
A8HRV2	Predicted protein	14	0.111686	0.405508	0.679204	0.398799	-1.32626	0.0214112
A8HNF4	Predicted protein	6	0.672977	0.474242	0.717794	0.621671	-0.685777	0.00720532
A8J005	Predicted protein	2	0.711214	0.642688	0.92045	0.758117	-0.399508	0.0443246
A8J7X5	Predicted protein	1	0.831764	0.390841	0.654636	0.625747	-0.676349	0.0431761
A8J9U5	Predicted protein	6	0.597035	0.554626	0.195884	0.449182	-1.15463	0.0123594
A8JI59	Predicted protein	3	NA	0.60256	0.559758	0.581159	-0.782996	0.000121186
A8IFI0	Predicted protein	1	0.801678	NA	0.809096	0.805387	-0.312246	6.31635e-06
A8J3U2	Predicted protein	4	0.625173	0.12942	0.233346	0.329313	-1.60247	0.0113046
A8HZ43	Predicted protein	1	0.685488	NA	0.809096	0.747292	-0.420256	0.011915
A8ITW0	Predicted protein	5	0.272898	0.366438	0.285759	0.308365	-1.69729	1.90253e-05
A8IU52	Predicted protein	2	NA	0.698232	0.787046	0.742639	-0.429267	0.00442594
A8J2U3	Predicted protein	4	0.711214	0.895365	0.691831	0.766136	-0.384327	0.0226392
A8J6W6	Predicted protein	4	0.744732	0.794328	0.92045	0.819837	-0.286592	0.026185
A8J5M0	Predicted protein	1	0.331131	0.353183	0.288403	0.324239	-1.62487	3.74193e-06
A8J872	Predicted protein	1	NA	0.510505	0.444631	0.477568	-1.06622	0.000227027
A8JGW7	Predicted protein	18	0.625173	0.731139	0.613762	0.656691	-0.606713	0.000779698
A8JI32	Predicted protein	15	0.758578	0.772681	0.928966	0.820075	-0.286172	0.0300609
A8JJM0	Predicted protein	1	NA	0.787046	0.704693	0.745869	-0.423005	0.00368968
A8JIC7	Predicted protein	1	0.380189	0.597035	0.83946	0.605562	-0.723654	0.0409994
A8I343	Predicted protein	6	0.630957	0.398107	0.554626	0.527897	-0.921672	0.00232779
A8IHJ7	Predicted protein	4	0.597035	0.564937	0.501187	0.554386	-0.851036	9.3287e-05
A8J0Z9	Predicted protein	3	0.625173	0.765597	0.510505	0.633758	-0.657996	0.00767833
A8J8B6	Predicted protein	1	0.737904	NA	0.549541	0.643723	-0.635489	0.0147741
A8I741	Predicted protein	2	0.751623	0.744732	0.619441	0.705265	-0.503762	0.00236308
A8IEC1	Predicted protein ANK22a|ANK22b	10	NA	0.510505	0.405508	0.458007	-1.12656	0.000814565
A8HPY3	Predicted protein CGL13	8	0.77983	0.625173	0.887156	0.764053	-0.388256	0.0361159
A8IXU9	Predicted protein CGL30	18	0.619441	0.30761	0.608135	0.511729	-0.966549	0.00876435
A8J9V2	Predicted protein CGL42	3	0.685488	0.831764	0.879022	0.798758	-0.324169	0.0259475
A8J209	Predicted protein CGL59	4	0.816582	0.60256	0.772681	0.730608	-0.452831	0.0145223
A8IJL5	Predicted protein	3	0.801678	0.758578	0.831764	0.79734	-0.326733	0.000673583
A8ITM4	Predicted protein	8	0.409261	0.679204	0.717794	0.602086	-0.731958	0.0148541
A8JDX3	Predicted protein	2	0.390841	0.654636	0.233346	0.426274	-1.23015	0.00953079
A8IR76	Predicted protein	6	0.260615	0.177011	0.376704	0.271443	-1.88128	0.000229586
A8JFZ7	Predicted protein	14	0.244343	0.744732	0.267917	0.418997	-1.25499	0.0234969
A8J1Y2	Predicted protein	18	0.457088	0.409261	0.83946	0.568603	-0.814506	0.0338904
A8I3U5	Predicted protein	1	0.816582	NA	0.704693	0.760638	-0.394719	0.010499
A8HUH1	Predicted protein	4	0.685488	0.912011	0.660694	0.752731	-0.409794	0.0364901
A8IFL3	Predicted protein	6	0.608135	0.824138	0.349945	0.594073	-0.751288	0.0414926
A8IH45	Predicted protein	2	0.809096	0.870964	0.619441	0.7665	-0.383642	0.0367214
A8IPS8	Predicted protein	3	0.642688	0.539511	0.319154	0.500451	-0.9987	0.00635988
A8IRK5	Predicted protein	5	0.340408	0.672977	0.457088	0.490158	-1.02868	0.00636815
A8ISA5	Predicted protein	9	0.376704	0.591562	0.666807	0.545024	-0.875608	0.00636393
A8J0Q0	Predicted protein	1	NA	0.625173	0.398107	0.51164	-0.966799	0.010343
A8J0B3	Predicted protein	11	0.428549	0.679204	0.816582	0.641445	-0.640603	0.0343018
A8J8F4	Predicted protein	2	0.870964	NA	0.698232	0.784598	-0.349974	0.044185
A8JCM0	Predicted protein	2	NA	0.887156	0.758578	0.822867	-0.281269	0.0343597
A8JDF9	Predicted protein	2	0.855067	0.724436	NA	0.789751	-0.34053	0.0228742
A8JEF5	Predicted protein	3	0.524808	0.586138	0.366438	0.492461	-1.02192	0.00149032
A8JFJ7	Predicted protein	6	0.787046	0.809096	0.465586	0.687243	-0.541109	0.0479567
A8JH97	Predicted protein	9	0.870964	0.862979	0.724436	0.819459	-0.287256	0.0191785
A8IYM7	Predicted protein	5	0.625173	0.895365	0.731139	0.750559	-0.413963	0.0337426
A8J4Y6	Predicted protein	16	0.60256	0.0831764	0.244343	0.310026	-1.68954	0.0108616
A8JA98	Predicted protein	2	0.92045	0.685488	0.731139	0.779026	-0.360257	0.0372169
A8JG05	Predicted protein	2	0.870964	0.737904	0.809096	0.805988	-0.31117	0.00724717
A8I5Q9	Predicted protein	3	0.731139	0.744732	NA	0.737936	-0.438433	1.59074e-05
A8ISL2	Predicted protein	10	0.809096	0.870964	0.816582	0.832214	-0.264974	0.00100163
A8HNY4	Predicted protein	2	0.559758	0.666807	0.630957	0.619174	-0.691583	0.000267132
A8IZY5	Predicted protein	5	0.787046	0.474242	0.625173	0.62882	-0.669281	0.0147353
A8J4F7	Predicted protein	1	0.879022	NA	0.731139	0.805081	-0.312795	0.0384536
A8J449	Predicted protein	6	0.787046	0.765597	0.559758	0.704133	-0.506079	0.0150543
A8J7L4	Predicted protein	9	0.270396	0.591562	0.636796	0.499584	-1.0012	0.0122648
A8JD66	Predicted protein	2	0.496592	0.356451	0.554626	0.469223	-1.09165	0.000835441
A8JEP3	Predicted protein	1	0.794328	NA	0.847227	0.820778	-0.284936	0.00281217
A8JH81	Predicted protein	2	0.444631	0.772681	0.613762	0.610358	-0.712272	0.0146861
A8JHZ7	Predicted protein	1	0.648634	0.586138	0.737904	0.657559	-0.604808	0.00147463
A8ID45	Predicted protein	1	0.0534564	NA	0.0597035	0.05658	-4.14356	3.31421e-08
A8I311	Predicted protein	3	0.772681	0.772681	0.731139	0.758833	-0.398145	6.38028e-05
A8HSJ3	Predicted protein	5	0.672977	0.212814	0.731139	0.538977	-0.891706	0.0482143
A8HSV0	Predicted protein	11	0.758578	0.879022	0.758578	0.798726	-0.324228	0.00742053
A8IRB6	Predicted protein	2	0.731139	0.895365	0.691831	0.772778	-0.371873	0.0218643
A8ITL8	Predicted protein	1	0.711214	0.794328	0.524808	0.676783	-0.563235	0.0153975
A8ITR6	Predicted protein	4	0.794328	0.544503	0.794328	0.711053	-0.491971	0.0255886
A8HPG1	Predicted protein	4	0.77983	0.586138	0.636796	0.667588	-0.58297	0.00458821
A8HPM8	Predicted protein	3	0.737904	0.724436	0.613762	0.692034	-0.531085	0.00143607
A8IZY2	Predicted protein	3	0.648634	0.928966	0.666807	0.748136	-0.418628	0.0497696
A8J728	Predicted protein	7	0.787046	0.559758	0.751623	0.699475	-0.515655	0.0130898
A8JCA2	Predicted protein	2	0.18197	0.642688	0.428549	0.417735	-1.25934	0.0119271
A8JGI7	Predicted protein	1	NA	0.855067	0.717794	0.786431	-0.346609	0.0250295
A8JHT7	Predicted protein	2	0.724436	0.787046	0.448745	0.653409	-0.613942	0.028962
A8ICA5	Predicted protein	1	0.731139	0.440555	0.758578	0.643424	-0.636159	0.0247912
A8IAA9	Predicted protein	5	0.570164	0.515229	0.363078	0.482824	-1.05043	0.00112456
A8HV18	Predicted protein	1	0.642688	0.394457	0.496592	0.511246	-0.967911	0.00246304
A8IFF3	Predicted protein	1	NA	0.765597	0.642688	0.704142	-0.506061	0.00752855
A8IFT4	Predicted protein	1	NA	0.765597	0.855067	0.810332	-0.303416	0.0107695
A8IFU8	Predicted protein	1	0.744732	NA	0.809096	0.776914	-0.364173	0.00263145
A8IRE0	Predicted protein	6	0.380189	0.642688	0.42462	0.482499	-1.0514	0.00309687
A8IQZ0	Predicted protein	3	0.77983	0.529663	0.824138	0.711211	-0.491651	0.0345039
A8IUG3	Predicted protein	1	0.809096	0.83946	NA	0.824278	-0.278797	0.000580268
A8IYZ1	Predicted protein	1	NA	0.210863	0.554626	0.382744	-1.38555	0.017033
A8IZ75	Predicted protein	1	0.724436	0.534564	0.704693	0.654564	-0.611393	0.00458902
A8J123	Predicted protein	1	0.672977	0.855067	0.824138	0.78406	-0.350963	0.0184818
A8J0A0	Predicted protein	3	0.474242	0.83946	0.501187	0.604963	-0.725081	0.0282566
A8J0C2	Predicted protein	5	0.787046	0.283139	0.549541	0.539909	-0.889213	0.0341459
A8J0I9	Predicted protein	1	NA	0.666807	0.724436	0.695621	-0.523626	0.000761074
A8J3N7	Predicted protein	6	0.751623	0.448745	0.37325	0.52454	-0.930877	0.0147025
A8J2A7	Predicted protein	4	0.772681	0.534564	0.679204	0.66215	-0.594771	0.00817449
A8J2J1	Predicted protein	1	0.737904	0.801678	NA	0.769791	-0.377461	0.00233676
A8J3Z5	Predicted protein	2	0.413047	0.636796	0.824138	0.62466	-0.678856	0.0342262
A8J801	Predicted protein	6	0.731139	0.787046	0.737904	0.75203	-0.411138	0.000147832
A8J974	Predicted protein	1	NA	0.737904	0.685488	0.711696	-0.490666	0.000674813
A8J9U7	Predicted protein	1	NA	0.751623	0.772681	0.762152	-0.39185	7.89048e-05
A8JAG1	Predicted protein	18	0.180302	0.0990832	0.42462	0.234668	-2.09131	0.00144112
A8JAJ0	Predicted protein	1	0.685488	NA	0.496592	0.59104	-0.758672	0.0101533
A8JC15	Predicted protein	2	0.698232	0.77983	0.870964	0.783009	-0.3529	0.0121616
A8JDS6	Predicted protein	1	0.751623	0.660694	0.704693	0.70567	-0.502935	0.000360476
A8JFX6	Predicted protein	1	0.862979	NA	0.787046	0.825012	-0.277513	0.00851701
A8JFN8	Predicted protein	9	0.711214	0.787046	0.679204	0.725821	-0.462314	0.00101614
A8IV36	Predicted protein	5	0.222843	0.483059	0.539511	0.415138	-1.26834	0.00388857
A8HQJ0	Predicted protein	2	NA	0.77983	0.855067	0.817448	-0.2908	0.0073603
A8I7X0	Predicted protein	6	0.331131	0.405508	0.809096	0.515245	-0.956669	0.0309447
A8IRG9	Predicted protein CPLD28	5	0.870964	0.648634	0.847227	0.788942	-0.342009	0.0401687
A8J330	Predicted protein CPLD33	2	0.704693	NA	0.420727	0.56271	-0.829537	0.0257167
A2PZB6	Predicted protein EZY5	3	0.794328	0.666807	0.717794	0.72631	-0.461343	0.00179195
A8IY98	Predicted protein TEF22	8	0.0487529	0.0409261	0.591562	0.22708	-2.13873	0.0132543
A8IDT3	Predicted protein	10	0.672977	0.559758	0.772681	0.668472	-0.581062	0.00572986
A8HPT0	Predicted protein	1	0.772681	0.744732	NA	0.758706	-0.398387	0.0001762
Q9GGE2	30S ribosomal protein S14 chloroplastic rps14	1	1.8197	1.43219	NA	1.62594	1.52141	0.00158046
O20032	30S ribosomal protein S18 chloroplastic rps18	4	2.14783	1.55597	2.22844	1.97741	0.983612	0.00995295
P59776	30S ribosomal protein S19 chloroplastic rps19	9	2.12814	1.7378	1.69044	1.85213	0.889183	0.00355766
P48270	30S ribosomal protein S4 chloroplastic rps4	11	1.78649	1.6293	1.45881	1.62487	0.700321	0.0027243
P48267	30S ribosomal protein S7 chloroplastic rps7	9	1.83654	2.22844	1.36773	1.8109	0.856707	0.0311009
O20029	30S ribosomal protein S9 chloroplastic rps9	13	2.22844	1.75388	1.58489	1.85574	0.891992	0.0113128
Q6Y682	38 kDa ribosome-associated protein Rap38	17	1.33045	1.21339	1.18032	1.24139	0.311954	0.00608704
A8I0I1	40S ribosomal protein S24 RPS24	9	1.59956	1.28233	1.77011	1.55067	0.632888	0.0182545
A8HVQ1	40S ribosomal protein S8 RPS8	22	1.48594	1.41906	1.77011	1.55837	0.640035	0.00656791
A8IB25	40S ribosomal protein SA	20	1.28233	1.40605	1.64437	1.44425	0.530321	0.0139021
Q8HTL2	50S ribosomal protein L2 chloroplastic rpl2	13	1.75388	1.45881	1.21339	1.47536	0.561068	0.0383123
A8JEP1	50S ribosomal protein L35 PRPL35	3	1.6293	1.45881	2.31206	1.80006	0.848044	0.0373296
Q8HTL1	50S ribosomal protein L5 chloroplastic rpl5	12	1.83654	1.87068	1.61436	1.77386	0.826892	0.000650142
A8IZZ4	Bi-ubiquitin UBQ2	11	1.6293	1.49969	1.6293	1.58609	0.665477	0.000170922
A8IED9	Centromere/microtubule binding protein CBF5	13	1.92309	2.53513	1.52757	1.99526	0.996578	0.0273837
A8JIE0	Chaperonin 20 CPN20	10	1.24738	1.47231	1.25892	1.32621	0.407306	0.0111541
A8ITH8	Chaperonin 60B2 CPN60B2	41	1.72187	1.40605	1.25892	1.46228	0.54822	0.0276565
A8JHK3	DnaJ-like protein	5	1.1272	1.35519	1.24738	1.24326	0.314124	0.0209409
A8J149	Dom34 protein	6	1.24738	1.45881	1.28233	1.32951	0.410894	0.00730416
A8J637	Elongation factor Ts EFT1c|EFT1b|EFT1a	35	1.80302	1.2942	1.8197	1.63897	0.712791	0.0207418
A8HXR2	Elongation factor Tu EFG8	27	1.94089	2.05116	2.07014	2.02073	1.01488	1.44231e-05
A8IRV6	Eukaryotic initiation factor EIF3B	29	1.2942	1.49969	1.64437	1.47942	0.565029	0.00917859
A8JHM2	Eukaryotic initiation factor EIF3C	32	1.36773	1.38038	1.78649	1.51153	0.596013	0.0204826
A8IZU0	Heat shock protein 70C HSP70C	38	2.1677	3.25087	1.72187	2.38015	1.25105	0.0383999
A8J3F0	High mobility group protein	3	2.07014	1.64437	2.99226	2.23559	1.16066	0.0360088
A8JCF4	Mitochondrial ribosomal protein S17 MRPS17	5	1.1695	1.25892	1.5417	1.32337	0.404222	0.0448862
A8IA86	Nucleolar protein component of C/D snoRNPs NOP1	18	1.44544	1.58489	1.77011	1.60015	0.678205	0.00309256
A8ISP7	Organellar translation initiation factor INFA	6	1.51356	1.57036	1.25892	1.44762	0.533679	0.00948749
A8JGQ3	Papain-type cysteine protease PCP1	12	3.25087	2.80543	2.96483	3.00705	1.58835	0.000103681
A8ID98	Peptidyl-prolyl cis-trans isomerase cyclophilin-type CYN20-5	2	1.8197	1.78649	1.47231	1.69283	0.75944	0.00332177
A8J3L6	Peptidyl-prolyl cis-trans isomerase FKB16-2a|FKB16-2c|FKB16-2b	8	1.55597	1.43219	NA	1.49408	0.579255	0.00174002
A8J3L3	Peptidyl-prolyl cis-trans isomerase FKB16-5	5	1.33045	1.09648	1.18032	1.20242	0.265938	0.0416551
A8J3E3	Peptidyl-prolyl cis-trans isomerase parvulin-type PIN4	2	1.21339	1.51356	1.87068	1.53254	0.615929	0.0486557
A8HVP7	Plastid ribosomal protein L10 PRPL10	14	1.33045	1.33045	1.87068	1.51053	0.595055	0.0471018
A8J9D9	Plastid ribosomal protein L24 PRPL24	6	1.58489	1.49969	1.80302	1.6292	0.704163	0.00223241
A8INR7	Plastid ribosomal protein L27 PRPL27	7	2.51189	1.78649	2.48886	2.26241	1.17786	0.00607467
A8IUC3	Plastid ribosomal protein L32 PRPL32	4	1.38038	1.36773	1.15878	1.3023	0.381058	0.0136171
Q70DX8	Plastid ribosomal protein S1 S1	16	1.33045	2.26987	1.90546	1.83526	0.875984	0.037859
A8JGS2	Plastid ribosomal protein S17 PRPS17	4	1.75388	2.12814	1.97697	1.953	0.965689	0.000933198
A8JDN4	Plastid ribosomal protein S20 PRPS20	5	3.46737	3.46737	2.24905	3.06126	1.61413	0.00710206
A8J8M5	Plastid ribosomal protein S5 PRPS5	43	1.83654	1.72187	1.49969	1.68603	0.753631	0.00226625
A8J8B2	Plastid-specific ribosomal protein 1 PSRP-1	17	2.70396	4.05509	1.77011	2.84305	1.50744	0.0498835
A8IMN3	Plastid-specific ribosomal protein 6 PSRP-6	2	1.55597	1.31826	1.57036	1.48153	0.567087	0.00415231
A8ID63	Proteasome subunit alpha type POA3	10	1.2942	2.29087	2.10863	1.8979	0.924402	0.0427939
A8IRX5	Ran-like small GTPase RAN1	15	1.6293	1.31826	1.30617	1.41791	0.503764	0.0167928
A8HQ81	Ribosomal protein L11 RPL11	11	1.35519	1.40605	1.48594	1.41572	0.50154	0.000398635
A8IQE3	Ribosomal protein L14 RPL14	11	1.45881	1.41906	1.92309	1.60032	0.678361	0.0206464
A8HS59	Ribosomal protein L17 RPL17	10	1.87068	1.45881	2.33346	1.88765	0.916592	0.024591
A8HMG7	Ribosomal protein L26 RPL26	13	1.61436	2.10863	1.31826	1.68041	0.748817	0.0419104
A8JF05	Ribosomal protein L28 RPL28	9	1.51356	1.35519	1.41906	1.42927	0.515277	0.000734197
A8ID84	Ribosomal protein L3 RPL3	32	1.55597	1.55597	1.65959	1.59051	0.669486	6.86622e-05
A8J2G4	Ribosomal protein L32 RPL32	10	1.2942	1.45881	1.83654	1.52985	0.61339	0.029921
A8J8P4	Ribosomal protein L34 RPL34	2	1.5417	1.11686	1.51356	1.39071	0.47582	0.0464667
A8IVE2	Ribosomal protein L7 RPL7	20	3.0761	1.65959	2.31206	2.34925	1.2322	0.03004
A8IVK1	Ribosomal protein L8 RPL8	11	1.69044	1.65959	2.55859	1.96954	0.977857	0.0302048
A8J4Q3	Ribosomal protein S10 RPS10	13	1.5417	1.61436	2.14783	1.76796	0.822088	0.015879
A8J768	Ribosomal protein S14 RPS14	14	2.31206	2.77971	4.2462	3.11266	1.63815	0.0222365
A8JGK1	Ribosomal protein S17 RPS17	16	3.63078	2.65461	3.94457	3.40999	1.76977	0.00343179
A8HVP2	Ribosomal protein S18 RPS18	18	2.99226	1.85353	4.36516	3.07032	1.61839	0.0463344
A8J8M9	Ribosomal protein S20 RPS20	5	1.7378	1.35519	1.57036	1.55445	0.636405	0.00745383
A8HVK4	Ribosomal protein S27a RPS27a	8	1.51356	1.35519	1.5417	1.47015	0.555963	0.00126346
A8HYU5	S-adenosylmethionine synthase METM	33	1.08643	1.31826	1.23595	1.21354	0.279226	0.0346117
A8IZV8	Sigma1-Adaptin AP1S1	1	1.33045	1.5417	NA	1.43608	0.522133	0.0115985
A8HWH6	Signal peptide peptidase SPP1B	12	1.20226	1.70608	1.75388	1.55408	0.636057	0.0348412
A8HPK7	Translation factor CPL11	1	2.10863	1.45881	NA	1.78372	0.83489	0.0479883
A8IP53	Translation initiation protein SUI1A	6	1.36773	1.1695	1.23595	1.25773	0.330817	0.0114717
A8JB48	Translational inhibitor protein	7	1.7378	1.55597	1.64437	1.64605	0.719005	0.000250486
A8J888	Tryptophanyl-tRNA synthetase	1	1.31826	NA	1.18032	1.24929	0.321107	0.0167344
A8IW34	Adenylosuccinate synthetase chloroplastic PURA	26	2.05116	2.35505	2.58226	2.32949	1.22001	0.00098617
A8IA39	Chloroplast elongation factor G EFG1	49	1.44544	1.87068	1.65959	1.65857	0.72994	0.00582761
A2BCY1	Chloroplast nucleosome assembly protein-like cnapl	9	1.64437	2.42103	1.52757	1.86432	0.898651	0.0368386
A0FK50	Chloroplast Rat1 RAT1	5	1.92309	2.91072	2.58226	2.47202	1.30569	0.00713408
A8HP93	Cycloartenol synthase CAS1	13	2.0893	1.59956	1.70608	1.79831	0.846643	0.0058136
A8JGW2	Cytochrome b6f complex subunit V PETO	15	1.49969	1.65959	1.38038	1.51322	0.59762	0.00315984
A8IX41	Farnesyl diphosphate synthase FPPS	2	1.47231	NA	2.0893	1.7808	0.832529	0.0425946
Q9FYU1	Fe-hydrogenase hyd1	21	4.05509	4.65586	1.97697	3.56264	1.83295	0.0342633
A8HS14	Glucose-1-phosphate adenylyltransferase STA1	36	1.1272	1.33045	1.30617	1.25461	0.327236	0.0165014
A8IR30	Iron-sulfur cluster assembly protein NIFU3	4	1.65959	1.2942	1.97697	1.64358	0.716845	0.0310052
Q06480	Protein psbN psbN	1	NA	1.2942	1.64437	1.46928	0.555113	0.0368672
A8I0C6	Regulatory chlorophyll a/b binding protein LHCP2	3	NA	2.01372	1.47231	1.74302	0.801587	0.0346979
Q6SA05	Rubisco activase Rca	32	1.23595	1.30617	1.5417	1.36127	0.444956	0.017435
A8HQP0	Transaldolase TAL1	9	2.03236	1.70608	1.47231	1.73692	0.796529	0.0105168
A8IK91	Translocon component Tic40-related protein TIC40	15	1.40605	1.51356	1.61436	1.51132	0.595812	0.00104984
A8J6A7	Adenylylphosphosulfate reductase MET16	48	1.43219	1.31826	1.44544	1.39863	0.484013	0.000590035
A8IS90	Aldo/keto reductase	5	1.1695	1.61436	1.39316	1.39234	0.47751	0.037839
Q2HZ21	Apoferredoxin FDX6	5	2.05116	1.70608	1.61436	1.79053	0.84039	0.00401593
A8J537	Catalase CAT1	21	1.23595	1.6293	1.85353	1.57292	0.65345	0.0337226
A8J8L3	Cytochrome b5 protein CYB5_1	4	2.10863	2.96483	1.64437	2.23928	1.16303	0.0327627
A8JDC5	Flagellar outer arm dynein 14 kDa light chain LC5 DLC5	1	1.67494	1.58489	NA	1.62992	0.704799	0.000330104
A8JH05	Glutaredoxin CGFS type GRX3	1	1.57036	1.55597	1.18032	1.43555	0.521604	0.0269975
A8J0E5	Glutathione reductase GSHR2	15	1.33045	1.49969	1.5417	1.45728	0.543278	0.0020976
P93106	Malate dehydrogenase MDH2	56	7.37904	12.5892	11.3763	10.4482	3.38518	0.00387637
A8IZZ9	Phosphate acetyltransferase PAT2	33	1.78649	2.99226	2.18776	2.32217	1.21547	0.0203037
A8I4C2	Protein disulfide isomerase PDI5	3	NA	1.95885	2.07014	2.01449	1.01042	0.000149816
A8JEH2	Pyruvate-ferredoxin oxidoreductase PRF1	22	3.80189	7.17794	3.01995	4.6666	2.22237	0.0452878
A8I9I9	Rieske ferredoxin	10	3.0761	4.20727	3.53183	3.60506	1.85003	0.00137013
A8HNQ7	Thioredoxin reductase NTRC1	8	1.44544	1.45881	1.36773	1.42399	0.509943	0.000117189
A8IVG0	2-oxoglutarate dehydrogenase E1 subunit OGD1	35	1.27057	1.78649	1.39316	1.48341	0.701278	0.022656
A8JAU0	3'5'-cyclic-nucleotide phosphodiesterase PDE19	2	1.15878	1.15878	1.38038	1.23265	0.301759	0.0345326
A8ITU7	D-3-phosphoglycerate dehydrogenase PGD1	16	1.55597	1.61436	1.69044	1.62026	0.696221	9.07292e-05
A8J1V5	Dihydrolipoamide acetyltransferase DLA1	21	1.59956	1.44544	1.51356	1.51952	0.603615	0.000310204
A8IGD9	Low-CO2-inducible protein LCI5	7	1.95885	1.7378	1.30617	1.66761	0.737778	0.0252732
A8J1J8	Mitochondrial F1F0 ATP synthase associated 10.0 kDa protein ASA8	3	1.40605	1.24738	1.6293	1.42758	0.513567	0.0181484
A8JBC6	Pyruvate dehydrogenase E1 beta subunit PDH1a|PDH1b	17	NA	2.18776	1.48594	1.83685	0.877233	0.0493502
A8J345	Pyruvate kinase PYK4a	65	1.52757	1.38038	1.8197	1.57588	0.656161	0.0111539
Q94CJ2	Rh protein, CO2-responsive RHP1	1	1.80302	NA	1.58489	1.69396	0.760396	0.00337711
A8IRQ1	Ribose-5-phosphate isomerase RPI1	14	4.13048	2.33346	2.96483	3.14292	1.65211	0.015206
A8IZ93	Ribose-phosphate pyrophosphokinase RPPK1	6	1.33045	1.39316	1.14815	1.29059	0.368029	0.0167535
A8IWJ8	Succinyl-CoA ligase SCLA1|TEF25	11	1.28233	1.40605	1.87068	1.51969	0.603774	0.0440408
A8J8Y2	Trehalose-6-phosphate synthase/phosphatase TPS1	7	1.2942	1.57036	1.72187	1.52881	0.612409	0.0134355
A8HT91	Aminotransferase ADCL1	8	1.23595	1.80302	2.05116	1.69671	0.762739	0.0446621
A8I263	Aspartate aminotransferase AST3	32	1.48594	1.92309	1.70608	1.70504	0.769803	0.00503501
A8HXW8	Aspartate aminotransferase AST4	16	2.67917	1.92309	1.7378	2.11335	1.07953	0.0180411
A8J1S7	Bifunctional aspartate kinase/homoserine dehydrogenase AHD1	46	1.43219	1.39316	1.48594	1.43709	0.523154	8.38806e-05
A8IMN5	Carbamoyl phosphate synthase small subunit CMPS1	20	1.78649	2.29087	1.65959	1.91231	0.93532	0.00908943
A8IVZ9	Glutamine synthetase GLN2	17	1.80302	1.92309	1.8197	1.8486	0.886436	2.27154e-05
A8HXS9	Isopropylmalate synthase LEU2	19	1.49969	2.48886	1.70608	1.89821	0.924638	0.0406842
A8JI83	Nitrogen regulatory protein PII GLB1	8	1.75388	1.49969	1.27057	1.50805	0.592681	0.0219687
A8I6R4	Phosphoribosylformylglycinamidine cyclo-ligase	26	1.5417	2.67917	2.10863	2.10983	1.07713	0.0277872
A8IYF6	Strictosidine synthase STR1	2	1.30617	NA	1.49969	1.40293	0.488441	0.0113234
A8IJT8	Uricase UOX	3	2.88403	1.94089	3.43558	2.7535	1.46127	0.0158881
A8IY68	Actin-related protein ARP7	1	NA	1.25892	1.41906	1.33899	0.421146	0.0108116
A8IXZ0	Beta tubulin 1 TUB1	75	1.38038	2.0893	2.1677	1.87913	0.910063	0.0246511
A8ILK1	Flagellar associated protein CFAP52	11	1.2942	1.25892	1.21339	1.2555	0.328266	0.000398819
A8JC09	Flagellar associated protein FAP151	11	1.18032	1.20226	1.25892	1.21384	0.279574	0.000798019
A8HZT2	Flagellar associated protein FAP232	3	1.51356	1.30617	1.1272	1.31564	0.395768	0.047466
A8I1E4	Hydroxyproline-rich cell wall protein HRP3	6	4.87529	5.01187	4.16869	4.68528	2.22814	0.000146664
A8I9T2	Kinesin-like protein KLP1	8	1.6293	1.43219	2.01372	1.69174	0.758504	0.0154619
A8HQF3	ODA5-associated flagellar adenylate kinase FAK1	12	NA	1.41906	1.48594	1.4525	0.538535	0.000364563
Q8LKK4	Protofilament ribbon protein of flagellar microtubules RIB72	9	1.21339	1.55597	1.35519	1.37485	0.459272	0.0195734
A8HQA8	DEAD-box RNA helicase DBP2	15	1.64437	1.44544	1.64437	1.57806	0.658153	0.000953715
A8IZS5	Glycine-rich RNA-binding protein	17	1.92309	1.57036	1.25892	1.58413	0.663688	0.0382269
A8IZW3	Nuclear pore protein NUP155	6	1.31826	1.34276	1.23595	1.29899	0.37739	0.000757821
A8JEV6	Nuclear pre-mRNA splicing factor component of splicing factor 3b	6	1.45881	1.1272	1.49969	1.3619	0.44562	0.0373495
A8IRU1	Paf1 complex component	2	NA	1.25892	1.21339	1.23616	0.305862	0.000803372
A8J6K7	RNA binding protein	12	1.75388	1.99526	1.59956	1.7829	0.834226	0.00244441
A8IV12	Splicing factor SPL7	10	1.88799	1.57036	1.39316	1.61717	0.693472	0.0130155
A8J055	U2 snRNP auxiliary factor large subunit SPL8	4	1.41906	1.59956	1.19124	1.40329	0.488809	0.0269333
A8J087	Vasa intronic gene VIG1	17	3.43558	2.31206	1.77011	2.50592	1.32534	0.0372761
Q6UKY5	Acyl carrier protein ACP2	3	1.85353	1.30617	1.6293	1.59633	0.674762	0.0198837
A8I412	Lecithin:cholesterol acyltransferase LCA1	6	1.95885	1.70608	1.65959	1.77484	0.827687	0.00113302
A8IJ34	Sterol-C24-methyltransferase SMT1	24	1.78649	1.70608	2.10863	1.86707	0.900773	0.0021346
A8JGV6	14-3-3 protein FTT1	18	2.39883	3.22107	2.99226	2.87072	0.568914	0.0359981
Q695H0	cGMP-dependent protein kinase CPKG1	26	1.80302	1.21339	1.8197	1.61204	0.688884	0.0373049
A8J122	Histone deacetylase	8	1.24738	1.36773	1.21339	1.27617	0.351817	0.00413304
A8JG04	Membrane protein CPLD42	12	1.78649	3.83707	2.55859	2.72738	1.44752	0.0446124
A8J513	Nucleosome assembly protein	22	1.39316	2.55859	1.88799	1.94658	0.96094	0.0486632
A8IQZ3	Predicted protein	3	1.6293	1.15878	1.57036	1.45281	0.538848	0.0376743
A8HMR0	Predicted protein	1	1.35519	NA	1.35519	1.35519	0.438494	0
A8J8V7	Predicted protein	1	1.30617	1.52757	1.21339	1.34904	0.431935	0.020028
A8JI95	Predicted protein	2	1.18032	1.43219	NA	1.30625	0.385436	0.0470355
A8JJ55	Predicted protein	2	1.38038	1.58489	NA	1.48264	0.568167	0.00796282
A8IBY2	Predicted protein	19	2.33346	1.2942	1.99526	1.87431	0.906356	0.0460784
A8IBF9	Predicted protein	8	2.12814	1.64437	2.18776	1.98676	0.990416	0.00457843
A8I675	Predicted protein	5	1.57036	1.92309	2.0893	1.86092	0.896014	0.00490559
A8IN79	Predicted protein	1	2.48886	1.90546	3.40408	2.59947	1.37822	0.0214408
A8HMC5	Predicted protein	2	2.37684	1.31826	1.87068	1.85526	0.891621	0.0489183
A8IZ29	Predicted protein	16	1.75388	1.92309	1.48594	1.72097	0.783222	0.00478721
A8J462	Predicted protein	13	1.1695	1.33045	1.38038	1.29345	0.371219	0.00994113
A8J942	Predicted protein	13	1.52757	1.34276	1.27057	1.3803	0.464984	0.00765325
A8JDV2	Predicted protein	17	1.75388	1.39316	1.25892	1.46865	0.554495	0.0338185
A8JE06	Predicted protein	13	1.44544	1.97697	1.57036	1.66426	0.734879	0.0143802
A8JFI7	Predicted protein	25	1.25892	1.65959	1.6293	1.51594	0.600209	0.0160548
A8IC30	Predicted protein	4	1.41906	1.52757	NA	1.47331	0.559062	0.00134008
A8IIF1	Predicted protein	4	2.01372	1.59956	2.14783	1.92037	0.941385	0.00506508
A8INC7	Predicted protein	2	1.85353	NA	1.57036	1.71195	0.775638	0.00665177
A8IZL1	Predicted protein	13	1.23595	1.09648	1.31826	1.21689	0.283203	0.0285448
A8J7M4	Predicted protein	3	1.49969	NA	1.6293	1.56449	0.645693	0.00134616
A8JGM0	Predicted protein	17	1.61436	1.25892	1.35519	1.40949	0.495174	0.0181758
A8JH26	Predicted protein	2	1.1272	1.2942	NA	1.2107	0.275838	0.0429193
A8JI40	Predicted protein	3	2.42103	2.208	1.34276	1.9906	0.993203	0.0397643
A8JDA5	Predicted protein	3	2.0893	1.72187	NA	1.90558	0.930232	0.00703982
A8I3E9	Predicted protein	7	1.39316	1.08643	1.33045	1.27001	0.344843	0.0447443
A8I1L3	Predicted protein	4	1.55597	NA	1.36773	1.46185	0.547793	0.00713094
A8IZ94	Predicted protein	7	1.21339	1.55597	1.45881	1.40939	0.495071	0.0159144
A8J093	Predicted protein	6	1.80302	1.47231	1.21339	1.49624	0.581341	0.0437543
A8J0D0	Predicted protein	2	1.25892	1.15878	NA	1.20885	0.273636	0.0112741
A8J743	Predicted protein	3	1.40605	1.19124	1.49969	1.36566	0.449597	0.0160637
A8HRT2	Predicted protein	2	1.33045	1.59956	1.5417	1.49057	0.575865	0.00388606
A8IHN7	Predicted protein	2	2.22844	NA	1.59956	1.914	0.936588	0.0299245
A8IW72	Predicted protein	7	1.1695	1.59956	1.77011	1.51306	0.597465	0.0454168
A8JFY5	Predicted protein	5	NA	1.1695	1.25892	1.21421	0.28002	0.00763352
A8JI39	Predicted protein	12	1.58489	1.55597	1.22462	1.45516	0.541176	0.0169845
A8JK33	Predicted protein	1	1.57036	1.39316	1.39316	1.45223	0.538266	0.00156426
A8JBL7	Predicted protein	7	1.78649	2.46604	1.65959	1.9707	0.978712	0.0178836
A8I8V5	Predicted protein	16	1.20226	1.19124	1.39316	1.26222	0.335965	0.0161219
A8I5B9	Predicted protein	1	1.35519	1.58489	1.13763	1.35924	0.442796	0.0497185
A8IIH0	Predicted protein	1	1.52757	1.30617	NA	1.41687	0.502706	0.0149584
A8J2L8	Predicted protein CGL26	6	1.67494	2.29087	2.12814	2.03132	1.02242	0.00500308
A8IYJ6	Predicted protein CGL38	5	NA	1.87068	1.61436	1.74252	0.801176	0.00443016
A8JAA8	Predicted protein	5	1.24738	1.48594	1.1695	1.30094	0.379554	0.0341379
A8J4I9	Predicted protein	8	1.34276	1.67494	1.24738	1.4217	0.507614	0.031249
A8J168	Predicted protein	9	1.25892	1.34276	1.23595	1.27921	0.355256	0.00100397
A8JCJ9	Predicted protein	16	1.65959	1.15878	1.78649	1.53495	0.618192	0.049226
A8I8D7	Predicted protein	4	2.14783	1.38038	1.6293	1.71917	0.781712	0.0334901
A8IN02	Predicted protein	3	1.61436	1.20226	1.59956	1.47206	0.557837	0.0249497
A8IRA5	Predicted protein	1	1.19124	NA	1.31826	1.25475	0.327399	0.0125657
A8J2L0	Predicted protein	30	2.31206	1.85353	1.48594	1.88384	0.91368	0.02086
A8J5Z4	Predicted protein	8	1.5417	1.21339	1.20226	1.31912	0.399573	0.0456422
A8JES4	Predicted protein	1	1.8197	1.38038	NA	1.60004	0.67811	0.0351231
A8JI70	Predicted protein	2	1.24738	1.30617	1.38038	1.31131	0.391012	0.00126858
A8HSH5	Predicted protein	1	1.24738	1.20226	1.22462	1.22475	0.292492	6.61849e-05
A8IIC7	Predicted protein	3	NA	1.55597	1.23595	1.39596	0.481254	0.0450541
A8IW37	Predicted protein	1	1.40605	1.45881	1.09648	1.32045	0.401026	0.0470855
A8J2P6	Predicted protein	2	NA	2.72898	1.95885	2.34391	1.22892	0.0184068
A8JC18	Predicted protein	8	2.44343	1.90546	2.208	2.18563	1.12805	0.00159648
A8JCP8	Predicted protein	7	1.27057	1.65959	1.90546	1.61187	0.688739	0.0296376
A8I236	Predicted protein	1	NA	1.20226	1.28233	1.2423	0.313011	0.00390453
A8HS98	Predicted protein	5	1.78649	1.23595	1.70608	1.57617	0.656425	0.0284125
A8HPZ5	Predicted protein	1	1.48594	1.41906	NA	1.4525	0.538535	0.000364563
A8J383	Predicted protein	1	2.93765	2.22844	NA	2.58304	1.36907	0.00931912
A8J5B8	Predicted protein	27	1.20226	1.58489	1.64437	1.47718	0.562842	0.0261807
A8IBG5	Predicted protein	2	1.59956	1.80302	1.40605	1.60287	0.680662	0.00625301
A8IBN3	Predicted protein	25	1.25892	1.25892	1.51356	1.3438	0.426322	0.015469
A8I2W4	Predicted protein	1	NA	1.35519	1.40605	1.38062	0.465315	0.000269926
A8I363	Predicted protein	8	1.24738	1.80302	1.65959	1.57	0.650761	0.0267148
A8I4J5	Predicted protein	1	NA	1.8197	1.43219	1.62594	0.701278	0.022656
A8I645	Predicted protein	4	1.33045	1.30617	1.25892	1.29852	0.376864	0.000142229
A8HZF9	Predicted protein	4	1.61436	1.95885	1.38038	1.6512	0.723511	0.0178994
A8HS95	Predicted protein	1	1.19124	1.22462	NA	1.20793	0.272536	0.000466002
A8IFJ3	Predicted protein	4	1.95885	2.14783	1.8197	1.97546	0.982188	0.000509054
A8ISK9	Predicted protein	3	NA	1.41906	1.7378	1.57843	0.658489	0.0165481
A8ITY4	Predicted protein	4	2.24905	2.80543	1.45881	2.1711	1.11843	0.0400382
A8ITZ5	Predicted protein	2	1.64437	1.58489	1.21339	1.48088	0.566459	0.0234556
A8J1U5	Predicted protein	6	1.41906	1.08643	1.41906	1.30818	0.387561	0.0498452
A8J385	Predicted protein	1	1.92309	NA	1.43219	1.67764	0.746433	0.0341836
A8J500	Predicted protein	22	1.58489	1.88799	1.77011	1.74766	0.805428	0.00106219
A8J6L8	Predicted protein	3	1.2942	1.19124	1.48594	1.32379	0.404676	0.01995
A8J6R7	Predicted protein	14	2.96483	3.49945	5.15229	3.87219	1.95315	0.0120392
A8J8V6	Predicted protein	14	1.5417	2.22844	1.45881	1.74298	0.801559	0.0381687
A8J8I4	Predicted protein	14	1.88799	1.69044	1.92309	1.83384	0.874869	0.00032475
A8J8M0	Predicted protein	1	3.13329	5.91562	3.46737	4.17209	2.06077	0.0224239
A8J9K1	Predicted protein	9	1.21339	1.2942	1.13763	1.21507	0.28104	0.0089207
A8JAQ2	Predicted protein	4	1.30617	1.69044	1.24738	1.41466	0.50046	0.0405484
A8JHD6	Predicted protein	1	1.21339	1.18032	1.41906	1.27092	0.345876	0.0222035
A8HYF5	Predicted protein	3	1.67494	1.41906	1.48594	1.52665	0.610365	0.00234716
A8HYQ6	Predicted protein	12	1.24738	1.57036	1.23595	1.35123	0.434274	0.0327693
A8J648	Predicted protein	4	1.47231	1.55597	1.15878	1.39568	0.480973	0.0306998
